# Planar cell polarity is essential for the architectural patterning of the mammalian biliary tree

**DOI:** 10.1101/2023.11.20.567871

**Authors:** Michaela Raab, Ersi Christodoulou, Roopesh Krishnankutty, Nicholas T Younger, Konstantinos Gournopanos, Alexander von Kriegsheim, Scott H Waddell, Luke Boulter

## Abstract

In the developing liver, bipotent epithelial progenitor cells known as hepatoblasts undergo lineage segregation to form the two major epithelial cell types, hepatocytes that constitute the bulk of the liver parenchyma and biliary epithelial cells (cholangiocytes) which comprise the bile duct, a complex tubular network which is critical for normal liver function. Notch and TGFβ signalling promote the formation of a sheet of biliary epithelial cells, the ductal plate that organises into discontinuous tubular structures. How these structures elongate and connect to form a continuous duct remains undefined. Here, we show that the planar cell polarity protein, VANGL2 is expressed late in intrahepatic bile duct development and patterns the formation of cell-cell contacts between biliary cells. The patterning of these cell contacts regulates the normal polarisation of the actin cytoskeleton within biliary cells and loss of *Vangl2*-function results in the abnormal distribution of cortical actin remodelling resulting in the failure of bile duct formation. Planar cell polarity is a critical step in the post-specification sculpture of the bile duct and is essential for establishing normal tissue architecture.
