## Supplementary Table 2 for "Planar cell polarity is essential for the architectural patterning of the mammalian biliary tree"

### Sheet: Sheet1
Flow Cytometry
Antibody	Clone	Supplier	Catalogue Number	Concentration
EpCAM-APC	G8.8	Biolegend	118213	1/100
DLK1-FITC				1/100
Primary Antibodies
Antibody	Clone	Supplier	Catalogue Number	Antigen retrival	Concentration
ARL13B		Abcam	ab136648	TE, pressure cooker	1/200
CDH1		R&D Systems	AF648	TE, pressure cooker	1/200
GFP		Abcam	ab290	FUnGI	1/200
JNK1/2		Cell Signalling Technologies	81E11	Western Blotting	1/1000
KRT19		DSHB	TROMA-III	TE, pressure cooker or Sodium citrate, microwave	1/200
MLC2		Cell Signalling Technologies	3671	Western Blotting	1/100
OCLN		Abcam	ab216327	TE, pressure cooker	1/100
RHOC		Cell Signalling Technologies	D40E4	Western Blotting	1/1000
SOX9		Millipore	AB5535	TE, pressure cooker	1/100
VANGL1		Human Protein Atlas	HPA025235	TE, pressure cooker or Western Blotting	1/200 or 1/1000
VANGL2		Human Protein Atlas	HPA027043	TE, pressure cooker or Western Blotting	1/200 or 1/1000
ZO1
Secondary Antibodies		Supplier	Catalogue Number	Conjugate
anti-sheep		Novex	A16047	HRP	1/200-1/1000
anti-mouse		Vector Laboratories	PI-2000	HRP	1/200-1/1000
anti-rabbit		Vector Laboratories	PI-1000	HRP	1/200-1/1000
anti-rat		Abcam	ab97090	HRP	1/200-1/1000
anti-goat		Thermo Scientific	A-11055	488	1/200
		Thermo Scientific	A-11058	594	1/200
anti-mouse		Thermo Scientific	A-11029	488	1/200
		Thermo Scientific	A-21203	594	1/200
		Thermo Scientific	A-31571	647	1/200
anti-rabbit		Thermo Scientific	A-11034	488	1/200
		Thermo Scientific	A-21207	594	1/200
		Thermo Scientific	A-31573	647	1/200
anti-rat		Thermo Scientific	A-21208	488	1/200
		Thermo Scientific	A-21209	594	1/200
Primers:		Primer Sequence 5'-3' forward	Primer Sequence 5'-3' reverse
Sox9
Krt19
GAPDH
